# Unveiling stem cell induction mechanisms from spatiotemporal cell-type-specific gene regulatory networks in postembryonic root organogensis

**DOI:** 10.1101/2024.06.13.598926

**Authors:** Javier Cabrera, Álvaro Sanchez-Corrionero, Angels de Luis Balaguer, Laura Serrano-Ron, Cristina del Barrio, Pilar Cubas, Pablo Perez-Garcia, Rosangela Sozzani, Miguel Moreno-Risueno

## Abstract

Plants grow continuously by developing new organs, a complex process that requires the formation of specific and functional tissue patterns. Tap root systems, as observed in *Arabidopsis thaliana*, undergo lateral root formation, a developmental mechanism that necessitates the establishment of stem cell lineages. However, the underlying mechanisms remain poorly understood. We have reconstructed a spatiotemporal cell-type-specific transcriptional map of early lateral root organogenesis in Arabidopsis, profiling single and double fluorescent markers across 8 different cell types in the root stem cell lineage. Employing dynamic Bayesian network inference, based on time-course experiments and developmental time, alongside tree-based methods, we investigated lineage developmental progression and precursor stem-cell specification. Our results reveal a morphogenic cascade of hierarchical interdependent transcription factors driving stem cell initiation, and identify the QC/Endodermis transitioning cells as root stem cell progenitors. The associated formative program involves a profound transcriptomic re-arrangement, which, remarkably, precedes the activation of known stem-cell transcriptional signatures. Our data support a model in which root-stem-cell networks do not initiate stem formation, although various stem cell regulators are involved. Collectively, our study identifies core transcriptional signatures associated with stem cell induction and elucidates the dynamic regulatory mechanism driving early stem cell lineage establishment.
