## Supplementary material for "Unveiling stem cell induction mechanisms from spatiotemporal cell-type-specific gene regulatory networks in postembryonic root organogensis": Table S4

### Sheet: Table S4
Supplementary Table 4: List of mutants obtained and analyzed for DEG transcription factors
Stockcode	Name	Targeted gene
N654047	SALK_004053C	At3g11280
N655213	SALK_001014C	At1g43700
N655442	SALK_037727C	At1g02340
N655797	SALK_104701C	At3g57230
N655838	SALK_111964C	At2g40750
N657590	SALK_038262C	At3g11260
N657998	SALK_095524C	At2g01430
N661088	SALK_110990C	At2g02070
N661242	SALK_000196C	At4g00730
N661317	SALK_003943C	At2g47260
N661335	SALK_005010C	At1g69490
N661730	SALK_020256C	At2g16720
N663093	SALK_080724C	At2g24260
N664479	SALK_021823C	At5g10510
N665169	SALK_006029C	At1g18860
N665578	SALK_024800C	At2g40140
N666109	SALK_056539C	At1g49475
N666266	SALK_064373C	At1g71520
N666984	SALK_107668C	At5g46350
N668239	SALK_050247C	At1g29280
N668889	SALK_114838C	At1g51220
N670301	SALK_010482C	At5g52020
N673450	SALK_127759C	At1g12610
N674232	SALK_026852C	At1g64100
N675847	SALK_078323C	At1g55110
N676869	SALK_128164C	At1g51190
N677185	SALK_141618C	At1g08320
N679671	SALK_052518C	At1g08290
N680136	SALK_112084C	At2g36890
N681038	SALK_019920C	At4g00238
N681196	SALK_063548C	At3g61630
N684361	SALK_104169C	AT1G30330
N684793	SALK_014331C	AT3G15500
N686995	SALK_152004C	At3g63350
N687863	SALK_200668C	At3g61850
N688652	SALK_201247C	At5g12330
N692989	SALK_204285C	At1g69810
N694393	SALK_205284C	At1g63100
N696598	SALK_206788C	At5g25810
N696801	SALK_206947C	At3g47600
N862219	SAIL_5_H03	AT4G37790
N862229	SAIL_13_H11	AT2G28200
N864818	WiscDsLox489-492C21	AT5G22570
N865106	WiscDsLoxHs057_05B	AT1G07900
N867368	SAIL_1250_D03C1	AT1G76580
N867424	SAIL_156_H02C1	AT1G69780
N867792	SALK_109673C	AT1G13300
N923602	SALK_039833.1	AT1G80840
N923976	SALK_105624.1	AT1G69600
N2104123	SALK_208397C	At5g18560
